# Mec1-Independent Activation of the Rad53 Checkpoint Kinase Revealed by Quantitative Analysis of Protein Localization Dynamics

**DOI:** 10.1101/2022.08.04.502543

**Authors:** Brandon Ho, Ethan J. Sanford, Nikko P. Torres, Marcus B. Smolka, Grant W. Brown

## Abstract

The replication checkpoint is essential for accurate DNA replication and repair, and maintenance of genomic integrity when a cell is challenged with genotoxic stress. Several studies have defined the complement of proteins that change subcellular location in the budding yeast *Saccharomyces cerevisiae* following chemically-induced DNA replication stress using methyl methanesulfonate (MMS) or hydroxyurea (HU). How these protein movements are regulated remains largely unexplored. We find that the essential checkpoint kinases Mec1 and Rad53 are responsible for regulating the subcellular localization of 159 proteins during MMS-induced replication stress. Unexpectedly, Rad53 regulation of the localization of 52 proteins is independent of its known kinase activator, Mec1, and in some scenarios independent of Tel1, or mediator components, Rad9 and Mrc1. We demonstrate that Rad53 is phosphorylated and active following MMS exposure in cells lacking Mec1 and Tel1. This non-canonical mode of Rad53 activation depends partly on the retrograde signaling transcription factor Rtg3, which also facilitates proper DNA replication dynamics. We conclude that there are biologically important modes of Rad53 protein kinase activation that respond to replication stress and operate in parallel to Mec1 and Tel1.
