## Supplementary material for "Mec1-Independent Activation of the Rad53 Checkpoint Kinase Revealed by Quantitative Analysis of Protein Localization Dynamics": Table S1

### Sheet: TableS1
Table S1. Complete array of GFP-tagged proteins analyzed in this study.
ORF	Gene	Name
YMR056C	AAC1	ADP/ATP Carrier
YLR131C	ACE2	Activator of CUP1 Expression
YGL071W	AFT1	Activator of Ferrous Transport
YIL158W	AIM20	Altered Inheritance rate of Mitochondria
YPL158C	AIM44	Altered Inheritance rate of Mitochondria
YMR092C	AIP1	Actin Interacting Protein
YBR211C	AME1	Associated with Microtubules and Essential
YNL172W	APC1	Anaphase Promoting Complex subunit
YDR118W	APC4	Anaphase Promoting Complex
YOR249C	APC5	Anaphase Promoting Complex
YKL103C	APE1	AminoPeptidase
YNL077W	APJ1	Anti-Prion DnaJ
YNL065W	AQR1	Acids Quinidine Resistance
YHL040C	ARN1	AFT1 ReguloN
YBR249C	ARO4	AROmatic amino acid requiring
YJL081C	ARP4	Actin-Related Protein
YLR085C	ARP6	Actin-Related Protein
YOR058C	ASE1	Anaphase Spindle Elongation
YDR184C	ATC1	Aip Three Complex
YMR159C	ATG16	AuTophaGy related
YFR021W	ATG18	AuTophaGy related
YNL242W	ATG2	AuTophaGy related
YPL166W	ATG29	AuTophaGy related
YLR114C	AVL9	Apl2 Vps1 Lethal
YMR237W	BCH1	Bud7 and Chs6 Homolog
YJR089W	BIR1	Baculoviral IAP Repeat-containing protein
YER177W	BMH1	Brain Modulosignalin Homolog
YDR099W	BMH2	Brain Modulosignalin Homolog
YBL085W	BOI1	Bem1 (One) Interacting protein
YGR142W	BTN2	BaTteN disease
YAR014C	BUD14	BUD site selection
YKL007W	CAP1	CAPping
YIL034C	CAP2	CAPping
YMR280C	CAT8	CATabolite repression
YGR140W	CBF2	Centromere-Binding Factor
YNL161W	CBK1	Cell wall Biosynthesis Kinase
YJL209W	CBP1	Cytochrome B mRNA Processing
YLR220W	CCC1	Cross-Complements Ca(2+) phenotype of csg1
YFR028C	CDC14	Cell Division Cycle
YAR019C	CDC15	Cell Division Cycle
YGL116W	CDC20	Cell Division Cycle
YAL041W	CDC24	Cell Division Cycle
YBL084C	CDC27	Cell Division Cycle
YDR364C	CDC40	Cell Division Cycle
YDL126C	CDC48	Cell Division Cycle
YJL194W	CDC6	Cell Division Cycle
YGL029W	CGR1	Coiled-coil Growth-Regulated
YBR274W	CHK1	CHeckpoint Kinase
YHR142W	CHS7	CHitin Synthase-related
YDL155W	CLB3	CycLin B
YDL156W	CMR1	Changed Mutation Rate
YLR003C	CMS1	Complementation of Mcm-10 Suppressor
YGR218W	CRM1	Chromosome Region Maintenance
YPR174C	CSA1	Cdc5 SPB Anchor
YCR086W	CSM1	Chromosome Segregation in Meiosis
YMR048W	CSM3	Chromosome Segregation in Meiosis
YPR124W	CTR1	Copper TRansport
YCR054C	CTR86	Copper TRansport protein
YDL117W	CYK3	CYtoKinesis
YDR052C	DBF4	DumbBell Former
YOL149W	DCP1	mRNA DeCaPping
YNL118C	DCP2	mRNA DeCaPping
YPL194W	DDC1	DNA Damage Checkpoint
YDL160C	DHH1	DEAD box Helicase Homolog
YPL265W	DIP5	DIcarboxylic amino acid Permease
YHR164C	DNA2	DNA synthesis defective
YKL213C	DOA1	Degradation Of Alpha
YER088C	DOT6	Disruptor Of Telomeric silencing
YJL090C	DPB11	DNA Polymerase B (II)
YER124C	DSE1	Daughter Specific Expression
YOR264W	DSE3	Daughter Specific Expression
YBR007C	DSF2	Deletion Suppressor of mptFive/pufFive mutation
YBR281C	DUG2	Deficient in Utilization of Glutathione
YLR401C	DUS3	DihydroUridine Synthase
YHL030W	ECM29	ExtraCellular Mutant
YOR092W	ECM3	ExtraCellular Mutant
YMR176W	ECM5	ExtraCellular Mutant
YFR027W	ECO1	Establishment of COhesion
YGL222C	EDC1	Enhancer of mRNA DeCapping
YER035W	EDC2	Enhancer of mRNA DeCapping
YEL015W	EDC3	Enhancer of mRNA DeCapping
YMR031C	EIS1	EISosome
YDL161W	ENT1	Epsin N-Terminal homology
YGR098C	ESP1	Extra Spindle Pole bodies
YMR111C	EUC1	Enriches Ubiquitin on Chromatin
YOR033C	EXO1	EXOnuclease
YJL085W	EXO70	EXOcyst
YOR317W	FAA1	Fatty Acid Activation
YMR246W	FAA4	Fatty Acid Activation
YJL157C	FAR1	Factor ARrest
YER056C	FCY2	FluoroCYtosine resistance
YCR028C	FEN2	FENpropimorph resistance
YNL325C	FIG4	Factor-Induced Gene
YDR130C	FIN1	Filaments In between Nuclei
YBR008C	FLR1	FLuconazole Resistance
YDR519W	FPR2	FKBP Proline Rotamase
YBL042C	FUI1	5-FlUorourIdine resistance
YDR211W	GCD6	General Control Derepressed
YHR061C	GIC1	GTPase Interactive Component
YEL011W	GLC3	GLyCogen
YPR035W	GLN1	GLutamiNe metabolism
YFR015C	GSY1	Glycogen SYnthase
YLR258W	GSY2	Glycogen SYnthase
YDR221W	GTB1	Glucosidase Two Beta-subunit
YMR192W	GYL1	GYp Like
YPL249C	GYP5	Gtpase-activating protein for Ypt Proteins
YPR008W	HAA1	Homolog of Ace1 Activator
YFL031W	HAC1	Homologous to Atf/Creb1
YMR207C	HFA1
YGR187C	HGH1	HmG1/2 Homolog
YBR009C	HHF1	Histone H Four
YML075C	HMG1	3-Hydroxy-3-MethylGlutaryl-coenzyme a reductase
YLR450W	HMG2	3-Hydroxy-3-MethylGlutaryl-coenzyme a reductase
YOR258W	HNT3	Histidine triad NucleoTide-binding
YGL194C	HOS2	Hda One Similar
YBR133C	HSL7	Histone Synthetic Lethal
YLL026W	HSP104	Heat Shock Protein
YBR072W	HSP26	Heat Shock Protein
YDR171W	HSP42	Heat Shock Protein
YBL003C	HTA2	Histone h Two A
YGL150C	INO80	INOsitol requiring
YPL209C	IPL1	Increase in PLoidy
YPL242C	IQG1	IQGAP-related protein
YDR497C	ITR1	myo-Inositol TRansporter
YDL115C	IWR1	Interacts With RNA polymerase II
YOL101C	IZH4	Implicated in Zinc Homeostasis
YOR099W	KTR1	Kre Two Related
YBR205W	KTR3	Kre Two Related
YHL003C	LAG1	Longevity Assurance Gene
YDR499W	LCD1	Lethal, Checkpoint-defective, DNA damage sensitive
YGL090W	LIF1	Ligase Interacting Factor
YFR001W	LOC1	LOCalization of mRNA
YDR439W	LRS4	Loss of RDNA Silencing
YGR136W	LSB1	Las Seventeen Binding protein
YJL124C	LSM1	Like SM
YHR121W	LSM12	Like SM
YBL026W	LSM2	Like SM
YLR438C-A	LSM3	Like SM
YER112W	LSM4	Like SM
YNL147W	LSM7	Like SM
YNL006W	LST8	Lethal with Sec Thirteen
YBL023C	MCM2	MiniChromosome Maintenance
YNL218W	MGS1	Maintenance of Genome Stability
YNL085W	MKT1	Maintenance of K2 Killer Toxin
YEL019C	MMS21	Methyl MethaneSulfonate sensitivity
YIL106W	MOB1	Mps One Binder
YCL061C	MRC1	Mediator of the Replication Checkpoint
YMR224C	MRE11	Meiotic REcombination
YOR370C	MRS6	Mitochondrial RNA Splicing
YKL009W	MRT4	mRNA Turnover 4
YDR115W	MRX14	Mitochondrial oRganization of gene eXpression (MIOREX)
YDR132C	MRX16	Mitochondrial oRganization of gene eXpression (MIOREX)
YOR188W	MSB1	Multicopy Suppression of a Budding defect
YNL293W	MSB3	Multicopy Suppressor of Bud Emergence
YOL090W	MSH2	MutS Homolog
YCR092C	MSH3	MutS Homolog
YOL116W	MSN1	Multicopy suppressor of SNF1 mutation
YMR037C	MSN2	Multicopy suppressor of SNF1 mutation
YNR049C	MSO1	Multicopy suppressor of Sec One
YDR128W	MTC5	Maintenance of Telomere Capping
YGR042W	MTE1	Mph1-associated TElomere maintenance protein
YOR160W	MTR10	Mrna TRansport defective
YMR080C	NAM7	Nuclear Accommodation of Mitochondria
YLR265C	NEJ1	Nonhomologous End-Joining defective
YOR156C	NFI1	Neck Filament Interacting
YLR363C	NMD4	Nonsense-Mediated mRNA Decay
YOR056C	NOB1	Nin1 (One) Binding protein
YNL175C	NOP13	NucleOlar Protein
YLR197W	NOP56	NucleOlar Protein of 56.8 kDa
YOR310C	NOP58	NucleOlar Protein of 58 kDa
YBR170C	NPL4	Nuclear Protein Localization
YHR133C	NSG1
YJL041W	NSP1	NucleoSkeletal-like Protein
YKR064W	OAF3	Oleate Activated transcription Factor
YPR075C	OPY2	Overproduction-induced Pheromone-resistant Yeast
YDR348C	PAL1	Pears And Lemons
YCR077C	PAT1	Protein Associated with Topoisomerase II
YGR178C	PBP1	Pab1p-Binding Protein
YBR233W	PBP2	Pbp1p Binding Protein
YDL053C	PBP4	Pbp1p Binding Protein
YBR094W	PBY1	P-BodY associated protein
YBL005W	PDR3	Pleiotropic Drug Resistance
YGR239C	PEX21	PEroXin
YDR479C	PEX29	PEroXisome related
YGR233C	PHO81	PHOsphate metabolism
YGR086C	PIL1	Phosphorylation Inhibited by Long chain bases
YGL059W	PKP2	Protein Kinase of PDH
YGL037C	PNC1	Pyrazinamidase and NiCotinamidase
YBR088C	POL30	POLymerase
YDL134C	PPH21	Protein PHosphatase
YDL188C	PPH22	Protein PHosphatase
YDR075W	PPH3	Protein PHosphatase
YDR452W	PPN1
YJL001W	PRE3	PRoteinase yscE
YOL061W	PRS5	PhosphoRibosylpyrophosphate Synthetase
YMR137C	PSO2	PSOralen derivative sensitive
YKR090W	PXL1	PaXillin-Like protein
YFR033C	QCR6	ubiQuinol-cytochrome C oxidoReductase
YER173W	RAD24	RADiation sensitive
YLR032W	RAD5	RADiation sensitive
YNL250W	RAD50	RADiation sensitive
YER095W	RAD51	RADiation sensitive
YML032C	RAD52	RADiation sensitive
YPL153C	RAD53	RADiation sensitive
YGL163C	RAD54	RADiation sensitive
YDR076W	RAD55	RADiation sensitive
YDR004W	RAD57	RADiation sensitive
YDL059C	RAD59	RADiation sensitive
YDR217C	RAD9	RADiation sensitive
YOR101W	RAS1	homologous to RAS proto-oncogene
YPL246C	RBD2
YBR073W	RDH54	RaD54 Homolog
YOR346W	REV1	REVersionless
YAR007C	RFA1	Replication Factor A
YNL312W	RFA2	Replication Factor A
YJR068W	RFC2	Replication Factor C
YNL290W	RFC3	Replication Factor C
YOL094C	RFC4	Replication Factor C
YBR087W	RFC5	Replication Factor C
YOR127W	RGA1	Rho GTPase Activating Protein
YFL047W	RGD2	RhoGAP domain
YHR182W	RGD3
YCR028C-A	RIM1	Replication In Mitochondria
YGR044C	RME1	Regulator of MEiosis
YPL024W	RMI1	RecQ Mediated genome Instability
YDR465C	RMT2	aRginine MeThyltransferase
YER070W	RNR1	RiboNucleotide Reductase
YGR180C	RNR4	RiboNucleotide Reductase
YHR143W-A	RPC10	RNA Polymerase C
YMR121C	RPL15B	Ribosomal Protein of the Large subunit
YIL148W	RPL40A	Ribosomal Protein of the Large subunit
YDL020C	RPN4	Regulatory Particle Non-ATPase
YDR450W	RPS18A	Ribosomal Protein of the Small subunit
YMR131C	RRB1	Regulator of Ribosome Biogenesis
YIL153W	RRD1	Resistant to Rapamycin Deletion
YDR412W	RRP17	Ribosomal RNA Processing
YMR229C	RRP5	Ribosomal RNA Processing
YJR127C	RSF2	ReSpiration Factor
YDL204W	RTN2	ReTiculoN-like
YDR066C	RTR2	Regulator of TRanscription
YOR014W	RTS1	Rox Three Suppressor
YHR154W	RTT107	Regulator of Ty1 Transposition
YOR138C	RUP1	Rsp5-Ubp2 interacting Protein
YDR190C	RVB1	RuVB-like
YDR129C	SAC6	Suppressor of ACtin
YGL175C	SAE2	Sporulation in the Absence of spo Eleven
YPR129W	SCD6	Suppressor of Clathrin Deficiency
YHR205W	SCH9
YER008C	SEC3	SECretory
YPR055W	SEC8	SECretory
YJL145W	SFH5	Sec Fourteen Homolog
YMR190C	SGS1	Slow Growth Suppressor
YOR007C	SGT2	Small Glutamine-rich Tetratricopeptide repeat-containing protein
YMR140W	SIP5	Snf1 Interacting Protein
YDR409W	SIZ1	SAP and mIZ-finger domain
YLR187W	SKG3	Suppressor of lethality of Kex2 Gas1 double null mutant
YKL108W	SLD2	Synthetically Lethal with Dpb11-1
YGL113W	SLD3	Synthetically Lethal with Dpb11-1
YLR135W	SLX4	Synthetic Lethal of unknown (X) function
YER116C	SLX8	Synthetic Lethal of unknown (X) function
YGL131C	SNT2
YMR179W	SPT21	SuPpressor of Ty
YNL224C	SQS1	SQuelch of Splicing suppression
YPL243W	SRP68	Signal Recognition Particle
YJL092W	SRS2	Suppressor of Rad Six
YDR169C	STB3	Sin Three Binding protein
YDL048C	STP4	protein with similarity to Stp1p
YDL084W	SUB2	SUppressor of Brr1-1
YGL162W	SUT1	Sterol UpTake
YPL032C	SVL3	Styryl dye Vacuolar Localization
YMR291W	TDA1	Topoisomerase I Damage Affected
YLR136C	TIS11	similar to the mammalian TPA Induced Sequence gene family
YKR010C	TOF2	TOpoisomerase I-interacting Factor
YOL006C	TOP1	TOPoisomerase
YLR234W	TOP3	TOPoisomerase
YLR183C	TOS4	Target Of Sbf
YNR046W	TRM112	TRna Methyltransferase
YML028W	TSA1	Thiol-Specific Antioxidant
YDL015C	TSC13	Temperature-sensitive Suppressors of Csg2 mutants
YDL060W	TSR1	Twenty S rRNA accumulation
YOR006C	TSR3	Twenty S rRNA accumulation
YML085C	TUB1	TUBulin
YDL064W	UBC9	UBiquitin-Conjugating
YKL010C	UFD4	Ubiquitin Fusion Degradation protein
YPL020C	ULP1	UbL-specific Protease
YIL031W	ULP2	UbL-specific Protease
YOR191W	ULS1	Ubiquitin Ligase for SUMO conjugates
YER064C	VHR2	VHt1 Regulator
YOR270C	VPH1	Vacuolar pH
YKR001C	VPS1	Vacuolar Protein Sorting
YDR089W	VTC5	Vacuole Transporter Chaperone
YIL101C	XBP1	XhoI site-Binding Protein
YDR369C	XRS2	X-Ray Sensitive
YML007W	YAP1	Yeast AP-1
YAR009C	YAR009C
YBL111C	YBL111C
YBR197C	YBR197C
YBR259W	YBR259W
YDL129W	YDL129W
YDR170W-A	YDR170W-A
YGR122W	YGR122W
YGR151C	YGR151C
YGR234W	YHB1	Yeast flavoHemogloBin
YIL108W	YIL108W
YJR056C	YJR056C
YKL069W	YKL069W
YMR284W	YKU70	Yeast KU protein
YMR106C	YKU80	Yeast KU protein
YLR108C	YLR108C
YLR126C	YLR126C
YLR297W	YLR297W
YLR363W-A	YLR363W-A
YML018C	YML018C
YML108W	YML108W
YMR160W	YMR160W
YNR061C	YNR061C
YPR028W	YOP1	YIP One Partner
YOR342C	YOR342C
YML027W	YOX1	Yeast homeobOX
YPL074W	YTA6	Yeast Tat-binding Analog
YGL249W	ZIP2	ZIPping up meiotic chromosomes
YGR211W	ZPR1	Zinc finger PRotein
