## Supplementary material for "Mec1-Independent Activation of the Rad53 Checkpoint Kinase Revealed by Quantitative Analysis of Protein Localization Dynamics": Table S3

### Sheet: Sheet1
Table S3. Percent of maximum cells with protein re-localization (% max) in the control and checkpoint mutant screens.
	Control (SML1 mutant)							MEC1 SML1 mutant							RAD53 SML1 mutant
Gene	0 min	30 min	60 min	90 min	120 min	180 min	240 min	0 min	30 min	60 min	90 min	120 min	180 min	240 min	0 min	30 min	60 min	90 min	120 min	180 min	240 min	k-cluster
ACE2	0.5946	0.4528	0.5284	0.5315	0.3999	0.3316	0.4068	0.4743	0.602	0.4703	0.603	0.374	0.4787	0.5767	0.6774	0.7037	0.8578	0.9659	1	0.5937	0.6867	1
AQR1	0.633	0.871	0.6495	0.7038	0.8513	0.9584	0.9388	0.6182	0.6586	0.5633	0.7222	0.8198	1	0.9483	0.7057	0.7513	0.8557	0.7304	0.7661	0.6752	0.6785	1
CAT8	0.661	0.9915	0.5508	0.9824	0.9235	1	0.7797	0.2833	0.5553	0.9099	0.6962	0.7315	0.5339	0.6778	0.9658	0.8924	0.7954	0.7352	0.7238	0.6236	0.4644	1
CBF2	0.5439	0.7614	0.4425	0.7585	0.4741	0.6779	1	0.5767	0.3827	0.5847	0.6845	0.6337	0.7051	0.6578	0.63	0.643	0.6033	0.7734	0.7595	0.582	0.7713	1
CDC15	0.7253	0.2602	0.5009	0.8091	0.8704	0.9981	0.8281	0.4907	0.4471	0.4971	0.754	0.6903	0.5831	0.6821	0.949	1	0.9249	0.8453	0.8542	0.512	0.8106	1
CDC20	0.7195	0.8754	0.6132	0.5738	0.6424	0.7404	0.8371	0.5493	0.688	0.4585	0.7548	0.9386	1	0.8675	0.6569	0.562	0.6034	0.6231	0.7141	0.6599	0.8008	1
CDC48	0.5284	0.2334	0.5869	0.424	0.492	0.5655	0.5485	0.5552	0.2682	0.9344	0.8551	0.8048	0.676	0.3659	0.2312	0.2584	0.9031	0.9064	1	0.7032	0.8774	1
CSM1	0.5784	0.6266	0.5315	0.3484	0.6332	0.6691	1	0.5344	0.7024	0.7587	0.5673	0.6389	0.9523	0.7024	0.6018	0.7437	0.5501	0.4991	0.5171	0.3512	0.6287	1
CSM3	0.5293	1	0.8292	0.7949	0.7853	0.6835	0.5808	0.5787	0.5401	0.4477	0.3419	0.4302	0.344	0.3641	0.7867	0.9031	0.7276	0.7036	0.529	0.4711	0.3898	1
CTR86	0.3581	0.4045	0.519	0.69	0.8188	0.732	0.7054	0.3328	0.4931	0.5859	0.5636	0.5586	0.7613	0.6671	0.6473	0.8169	0.9611	1	0.851	0.6405	0.8299	1
DCP1	0.5652	0.484	0.4231	0.4828	0.2316	0.725	0.7034	0.4265	0.5684	0.5148	0.2397	0.421	0.8746	0.8512	1	0.6199	0.7679	0.7662	0.6732	0.5423	0.828	1
DNA2	0.1667	0.5884	0.5688	0.363	0.3416	0.4779	0.4789	0.507	0.3541	0.9141	0.612	0.5121	0.9845	0.5933	0.8741	0.8603	0.9299	0.8472	0.7753	1	0.655	1
DOA1	0.675	0.2346	0.2841	0.5555	0.5686	0.7939	0.8487	0.4267	0.3358	0.254	0.2034	0.6441	0.6058	0.893	1	0.5581	0.8391	0.7704	0.7176	0.4118	0.5464	1
DSF2	0.3857	0.4341	0.9653	0.6641	1	0.8867	0.7288	0.9721	0.6291	0.528	0.8464	0.5095	0.6301	0.6084	0.6077	0.8962	0.9771	0.9677	0.8049	0.4927	0.6683	1
EDC2	0.3291	0.8313	0.8851	0.6303	0.8516	0.9611	1	0.2061	0.4736	0.3576	0.5773	0.4028	0.8766	0.863	0.8442	0.9456	0.8231	0.848	0.9447	0.48	0.6082	1
FPR2	0.2698	0.9562	0.7594	0.9486	0.756	0.7124	0.7821	0.475	1	0.8678	0.7665	0.7844	0.7637	0.6922	0.4229	0.7285	0.734	0.7921	0.7666	0.7294	0.5857	1
FUI1	0.2409	0.4557	0.6477	0.6861	0.4561	0.4557	0.6103	0.9366	0.6381	0.6989	0.6846	0.7133	0.8608	0.8232	0.071	0.5397	0.7958	1	0.9348	0.8651	0.8408	1
GLC3	0.4038	0.3877	0.5617	0.8746	0.7901	0.7809	0.9284	0.5769	0.7018	0.9259	0.9336	0.9058	1	0.9627	0.5889	0.7905	0.9247	0.8371	0.8248	0.7418	0.6705	1
GSY1	0.4771	0.2957	0.9259	0.9974	1	0.8438	0.9193	0.5007	0.4751	0.6585	0.7794	0.7975	0.8045	0.869	0.582	0.7008	0.8979	0.7161	0.6506	0.8001	0.5656	1
GSY2	0.5703	0.594	0.7073	0.7494	0.7401	0.7662	0.8267	0.1701	0.303	0.6836	0.474	0.4407	0.6855	0.6855	0.6703	0.7006	1	0.9475	0.8198	0.6012	0.5221	1
GYP5	0.4955	0.7649	0.8742	0.8356	0.8302	0.9123	0.6929	0.94	0.4561	0.5464	0.5511	0.4075	0.8327	0.7147	1	0.5864	0.4589	0.37	0.4191	0.5421	0.5161	1
HAA1	0.336	0.3961	0.6179	0.8998	0.6419	0.8438	0.8935	0.2094	0.3665	0.8194	0.5495	0.5673	0.827	0.8014	0.4027	0.4545	0.892	1	0.8437	0.8596	0.7366	1
HFA1	0.4322	0.6711	0.3574	0.5109	0.5083	0.5008	0.4066	1	0.9031	0.8525	0.5728	0.5574	0.5367	0.5571	0.8718	0.6553	0.5121	0.8491	0.7544	0.6263	0.5897	1
HSP42	0.2777	0.2434	0.9474	0.9553	0.9345	0.927	0.8436	0.299	0.8677	0.9736	1	0.9925	0.9774	0.98	0.4395	0.5803	0.8501	0.7234	0.7631	0.6758	0.6343	1
LRS4	0.6288	0.8384	0.4477	0.5532	0.5967	0.8345	0.6027	0.9361	0.8877	0.5782	0.378	0.5099	0.6734	1	0.7031	0.9154	0.7466	0.6984	0.4795	0.3503	0.5548	1
MOB1	0.8182	0.5618	0.4996	0.5463	0.5502	0.4487	0.4185	0.6534	0.7111	0.6013	0.5382	0.7569	0.6355	0.8285	1	0.7676	0.6368	0.5434	0.493	0.6698	0.6732	1
MRS6	0.4855	0.3287	0.5276	0.4985	0.7672	0.5222	0.5692	0.8835	0.7701	0.6956	0.7833	1	0.8681	0.8678	0.8619	0.7257	0.7536	0.6253	0.551	0.3917	0.4528	1
MSB1	0.5075	0.7644	0.624	0.52	0.7218	0.6728	0.7737	0.7933	0.7645	0.8032	0.5571	0.6365	0.6735	1	0.7325	0.7562	0.7486	0.7095	0.6817	0.5468	0.6691	1
MSB3	0.788	0.687	0.4388	0.7432	0.6854	0.6372	0.5895	0.7108	0.9437	0.8432	0.5675	0.3351	0.4208	0.556	0.7611	0.9633	0.7752	1	0.7675	0.4724	0.8295	1
MSO1	0.5315	0.7543	0.5566	0.7657	0.79	0.7409	0.8348	0.83	0.7617	0.6931	0.9023	0.7824	0.8776	1	0.772	0.7954	0.5621	0.5435	0.6353	0.6093	0.9416	1
MTC5	0.817	0.947	0.5279	0.8674	0.8197	0.817	0.933	0.7937	0.4881	0.1142	0.2737	0.4994	0.3991	0.5747	0.8929	0.9603	0.717	0.8211	0.5783	0.4171	1	1
NMD4	0.5687	0.7986	0.7188	0.7191	0.5995	0.8768	0.733	0.6264	0.922	0.5931	0.7572	0.74	0.942	0.5634	1	0.6543	0.8851	0.7464	0.8191	0.2217	0.428	1
NOB1	0.2294	0.1969	0.6894	0.5785	0.7516	0.8703	1	0.1667	0.1452	0.5398	0.6829	0.6981	0.8968	0.9296	0.4226	0.7548	0.7218	0.8388	0.8465	0.7253	0.8119	1
OPY2	0.4672	0.6075	0.7346	0.7322	0.6836	0.7828	1	0.3943	0.3849	0.4182	0.6677	0.5197	0.6806	0.5782	0.5133	0.5742	0.6598	0.6318	0.5975	0.6007	0.7627	1
PBY1	0.5455	0.7212	0.8065	0.6352	0.5978	1	0.9924	0.6098	0.5253	0.553	0.424	0.4869	0.7194	0.799	0.6068	0.6466	0.7218	0.6403	0.5491	0.6723	0.8168	1
PEX29	0.4146	0.3872	0.5107	0.7911	0.6099	1	0.5684	0.4727	0.3976	0.2273	0.3171	0.4723	0.6805	0.8608	0.7563	0.6552	0.5208	0.5802	0.6364	0.6322	0.9061	1
PKP2	0.4753	1	0.8181	0.9957	0.6934	0.8075	0.9284	0.4191	0.6486	0.8291	0.7072	0.9025	0.7819	0.7122	0.3842	0.6899	0.6962	0.596	0.5729	0.7087	0.7759	1
PPH21	0.2618	0.1287	0.4619	0.3795	0.3476	0.4286	0.3316	0.2127	0.2659	0.5172	0.8026	0.9684	0.9844	1	0.6418	0.6535	0.6939	0.8944	0.8865	0.6245	0.6204	1
PPH22	0.3631	0.2343	0.6877	0.623	0.848	0.6072	0.5995	0.3614	0.5212	0.8869	0.7804	0.8855	0.8795	1	0.8701	0.548	0.9048	0.8094	0.7416	0.5723	0.6368	1
RGD2	0.5706	1	0.6406	0.5639	0.8047	0.6319	0.5459	0.453	0.5901	0.485	0.4528	0.4521	0.3858	0.4124	0.4734	0.9143	0.612	0.5898	0.5586	0.5939	0.7403	1
SFH5	0.5403	0.8224	0.9246	0.8137	0.699	0.7511	0.5197	0.2249	0.4279	0.6309	0.5629	0.6266	0.747	1	0.5817	0.5115	0.4897	0.6301	0.411	0.4736	0.7032	1
SGS1	0.3566	0.6368	0.8963	1	0.9235	0.7641	0.6613	0.313	0.8799	0.6656	0.6686	0.6837	0.5118	0.6082	0.569	0.8003	0.7702	0.7296	0.4323	0.2707	0.2634	1
SIP5	0.4171	0.5545	0.6306	0.4135	0.5794	0.5058	0.6364	0.5545	0.7985	0.991	0.9099	0.7278	1	0.8655	0.6654	0.5579	0.6243	0.7356	0.6358	0.6429	0.6829	1
SLD3	0.4804	0.332	0.5184	0.3195	0.3245	0.7072	0.672	0.7697	1	0.7847	0.9853	0.7471	0.8085	0.8881	0.9326	0.9444	0.7807	0.5364	0.6123	0.4488	0.4792	1
SQS1	0.3164	0.3342	0.2212	0.3583	0.5204	0.6645	0.6429	0.2538	0.4937	0.4943	0.6464	0.7122	0.7559	1	0.6714	0.788	0.6664	0.5406	0.5453	0.5995	0.5982	1
TOP3	0.1952	0.4014	0.3544	0.1508	0.1839	0.642	0.6085	0.3428	0.741	0.619	0.6361	0.7042	1	0.8319	0.4673	0.7701	0.8676	0.6496	0.6249	0.7383	0.9351	1
UFD4	0.2813	0.4668	0.4705	0.3059	0.5221	0.6501	0.8656	0.5582	0.5429	0.6406	0.4054	0.6688	0.4554	0.7691	0.8487	0.937	1	0.9406	0.8611	0.4953	0.5682	1
ULP2	0.4202	0.4543	1	0.73	0.635	0.7081	0.9181	0.3978	0.422	0.4486	0.6776	0.2492	0.542	0.7142	0.3547	0.5988	0.7536	0.569	0.617	0.5047	0.5763	1
YBR197C	0.3066	0.5187	0.6016	0.6333	0.4331	0.6407	0.6397	0.5241	0.8696	0.5589	0.5507	0.5797	0.7666	1	0.6329	0.7087	0.7569	0.815	0.7722	0.4202	0.4696	1
YGR122W	0.3607	0.5882	0.883	0.7418	0.7118	0.873	0.9373	0.473	0.333	0.398	0.6292	0.6601	0.7611	0.7707	0.8808	0.8247	0.7094	1	0.8793	0.367	0.3873	1
YHR182W	0.6647	0.708	0.642	0.7547	0.7377	0.7638	0.67	0.6172	0.9037	0.5571	0.6051	0.4159	0.5849	0.3864	0.9788	1	0.6334	0.808	0.7245	0.9052	0.698	1
YKU80	0.3762	0.5728	0.3977	0.6853	0.6853	0.6822	0.7026	0.5148	0.5757	0.7241	0.8409	0.8443	0.8791	0.9819	0.5125	1	0.8022	0.5604	0.6538	0.5535	0.7216	1
YOP1	0.212	0.3498	0.381	0.4187	0.5894	0.7669	1	0.5053	0.5797	0.5342	0.6104	0.6692	0.9884	0.9044	0.6175	0.7134	0.8568	0.8977	0.9067	0.461	0.7559	1
ZIP2	0.6988	0.5768	0.8346	0.8115	0.7962	0.7621	0.8173	0.7598	0.8508	0.7991	0.5892	0.7704	0.7436	0.8402	0.6622	1	0.8866	0.8961	0.8355	0.8107	0.7606	1
ZPR1	0.4743	0.6034	0.3269	0.3276	0.5582	0.6818	0.8202	0.7105	0.8936	0.5032	0.8832	0.7986	0.8543	0.9431	0.9329	0.5726	0.431	0.5298	0.6291	0.7408	1	1
APJ1	0.1588	0.4416	0.5539	0.7902	0.9469	0.7771	0.6527	0.1759	0.1483	0.6015	1	0.8855	0.7821	0.887	0.3088	0.3003	0.3136	0.4493	0.258	0.5436	0.5596	2
ARN1	0.161	0.4942	0.4373	0.526	0.524	0.6856	0.9096	0.7412	0.7588	0.82	0.6895	0.7165	0.9004	1	0.3779	0.3472	0.4733	0.4165	0.4569	0.5677	0.6175	2
ARP6	0.4671	0.5563	0.5741	0.7618	0.6824	0.9361	0.9915	0.4383	0.6228	0.5737	0.6675	1	0.8068	0.9307	0.5192	0.3847	0.3058	0.2172	0.2637	0.213	0.1547	2
ATC1	0.3449	0.9124	0.0524	0.8131	0.7306	0.4891	0.4182	0.6507	0.7882	0.2819	0.7061	1	0.9541	0.8588	0.7176	0.6121	0.3045	0.241	0.349	0.1762	0.1944	2
ATG29	0.5791	0.6381	0.6659	0.9504	0.803	0.9931	0.8972	0.4166	0.7556	0.8946	0.873	0.7333	1	0.8837	0.9255	0.7269	0.772	0.487	0.3361	0.3401	0.2592	2
BTN2	0.1802	0.1689	0.6787	0.7149	0.5409	0.4494	0.4372	0.3338	0.705	0.8743	1	0.9016	0.8393	0.8199	0.2049	0.2338	0.3686	0.4157	0.4118	0.3159	0.3738	2
CBP1	0.2062	0.5792	0.5111	0.4286	0.5008	0.9243	0.9448	0.4923	0.6222	0.7506	0.5874	0.7724	0.7804	1	0.4344	0.4181	0.3649	0.3918	0.4668	0.5557	0.8515	2
CDC27	0.3745	0.3624	0.4329	0.4902	0.6186	1	0.757	0.5292	0.6031	0.7071	0.6968	0.8683	0.9262	0.829	0.5269	0.3121	0.2874	0.4089	0.3126	0.3007	0.3032	2
CHK1	0.5402	0.5462	0.6216	0.6158	0.8462	0.7506	0.9635	0.6709	0.7764	0.6776	0.6195	0.6554	1	0.8508	0.3616	0.5186	0.4889	0.3235	0.3331	0.2526	0.471	2
CLB3	0.3556	0.6825	0.7205	0.9348	0.8177	0.8355	1	0.413	0.4878	0.5584	0.7234	0.6235	0.562	0.6004	0.328	0.331	0.4395	0.5403	0.4745	0.3454	0.4485	2
DBF4	0.5655	0.8379	0.8303	1	0.9375	0.9417	0.9671	0.7812	0.7594	0.7746	0.9972	0.9459	0.8074	0.8413	0.1904	0.2617	0.3292	0.2181	0.2552	0.2505	0.2194	2
DCP2	0.5235	0.3206	0.3609	0.5357	0.6678	0.6627	1	0.4557	0.6699	0.4503	0.6278	0.9086	0.8838	0.9481	0.7439	0.3617	0.4262	0.4211	0.3547	0.3365	0.3619	2
DIP5	0.4031	0.1882	0.4068	0.9195	1	0.6878	0.8465	0.2618	0.261	0.6607	0.6133	0.7845	0.7725	0.8097	0.2766	0.0822	0.1037	0.1408	0.1217	0.0819	0.1831	2
DUG2	0.4233	0.4445	0.542	0.5202	0.527	0.5895	0.539	0.2432	0.3356	0.5652	0.6911	0.8243	0.8509	1	0.4527	0.3075	0.3304	0.3794	0.3294	0.3513	0.3679	2
EDC1	0.2992	0.4359	0.4986	0.3778	0.4444	0.508	0.4557	0.4218	0.6223	0.7461	0.6382	0.6518	1	0.7108	0.691	0.5516	0.6261	0.611	0.4907	0.3433	0.2946	2
ESP1	0.3119	0.2915	0.5431	0.5676	0.6016	0.7855	0.9327	0.3084	0.2469	0.313	0.5006	0.6914	1	0.8385	0.563	0.3462	0.3462	0.3347	0.414	0.353	0.3262	2
EXO1	0.4965	0.668	0.7447	0.8027	0.9681	1	0.9805	0.8402	0.7474	0.7674	0.693	0.7986	0.9567	0.8873	0.6465	0.4634	0.5104	0.3742	0.2434	0.2052	0.1749	2
FIN1	0.5155	0.6576	0.809	1	0.9947	0.957	0.9752	0.6641	0.6949	0.9589	0.9748	0.9797	0.9167	0.9512	0.5538	0.3958	0.3072	0.307	0.3168	0.3904	0.2758	2
HAC1	0.1936	0.2707	0.4655	0.7224	0.5202	0.5483	0.5974	0.3178	0.6583	0.7215	0.9144	0.9781	1	0.948	0.3203	0.299	0.4004	0.5475	0.578	0.5591	0.5267	2
HSP26	0.0901	0.2382	0.3698	0.5658	0.461	0.7285	0.8524	0.4935	0.5978	0.6325	0.8458	0.7174	1	0.9989	0.56	0.515	0.4612	0.3921	0.4269	0.3937	0.4032	2
IZH4	0.3245	0.5409	0.4917	0.3864	0.731	0.8146	0.9326	0.4818	0.5823	0.6134	0.733	0.6858	0.9202	1	0.4834	0.5647	0.3584	0.2714	0.3788	0.5442	0.5485	2
LIF1	0.2243	0.4574	0.4811	0.7153	0.7125	0.8048	0.8696	0.4494	0.401	0.5889	0.7727	0.7595	1	0.9796	0.6613	0.53	0.5168	0.5781	0.3823	0.3783	0.4737	2
LSM7	0.241	0.4262	0.51	0.4032	0.4553	0.5027	0.5443	0.6723	0.8795	0.5599	0.6644	0.6721	0.8269	0.7911	1	0.3796	0.421	0.4368	0.4394	0.2191	0.2461	2
MRE11	0.4248	0.7965	0.751	0.7595	0.9854	0.9856	0.9256	0.6247	0.6571	1	0.9213	0.9276	0.7858	0.9287	0.4837	0.5941	0.543	0.5685	0.5705	0.5672	0.6514	2
MSN1	0.462	0.4866	0.3599	0.6299	0.7656	0.8921	1	0.2886	0.3735	0.5619	0.6809	0.6974	0.798	0.7228	0.6429	0.2945	0.2353	0.2598	0.241	0.2782	0.2723	2
NOP56	0	0.1677	0.3689	0.609	0.7559	0.557	0.7136	0.1677	0.5837	0.3593	0.5646	0.6014	0.8259	0.6047	0.5533	1	0.4785	0.1637	0.4289	0	0.9222	2
PBP2	0.1124	0.3088	0.4651	0.5598	0.8353	0.7712	1	0.4165	0.4177	0.448	0.8271	0.8543	0.9037	0.8367	0.6434	0.5206	0.571	0.5902	0.6084	0.6106	0.5805	2
PIL1	0.2683	0.3632	0.7734	0.9795	0.9003	0.7851	0.9623	0.2532	0.4202	1	0.8363	0.9204	0.9894	0.8082	0.4576	0.3647	0.4289	0.3393	0.3273	0.2404	0.2201	2
PPH3	0.1905	0.3149	0.6434	0.6517	0.661	0.5139	0.4809	0.4103	0.4957	0.6173	0.7607	0.9743	1	0.966	0.3105	0.3238	0.3474	0.3664	0.4212	0.3367	0.3238	2
RAD54	0.0466	0.6347	0.9274	1	0.9587	0.9758	0.9777	0.6048	0.6184	0.8382	0.8275	0.8243	0.9038	0.9465	0.4247	0.3378	0.36	0.3833	0.4004	0.4154	0.3818	2
RDH54	0.7182	0.4788	0.7022	0.696	0.5374	0.5576	0.6419	0.693	0.6131	0.7596	0.932	0.8374	0.8455	1	0.6369	0.5643	0.4173	0.3124	0.3301	0.3043	0.4158	2
RPL15B	0.2695	0.6189	0.3166	0.2014	0.6846	0.6768	0.8851	0	0.4258	0.5057	0.7104	0.8793	0.8472	1	0.7206	0.7702	0.5688	0.6092	0.4465	0.071	0.2266	2
RPN4	0.387	0.9399	0.8689	1	0.9356	0.8974	0.8579	0.2797	0.8668	0.6997	0.9288	0.9054	0.88	0.8942	0.3716	0.4824	0.3898	0.2787	0.2229	0.2291	0.1729	2
RTR2	0.226	0.4769	0.5862	0.7876	0.9337	0.9442	0.8264	0.3938	0.4266	0.7518	0.6536	0.5668	0.7872	1	0.4468	0.3511	0.444	0.4077	0.4409	0.7144	0.6179	2
RTT107	0.2266	0.5684	0.4024	0.2454	0.2883	0.5664	0.7783	0.7512	0.5829	0.4565	0.9461	0.7361	1	0.9413	0.5134	0.6108	0.4244	0.5168	0.4206	0.5703	0.6076	2
SIZ1	0.5039	0.4057	0.3613	0.5102	0.6206	0.5082	0.5837	0.1787	0.3153	0.3662	0.2821	0.4627	1	0.9857	0.4817	0.5975	0.4739	0.44	0.3077	0.3628	0.5255	2
SLX8	0.4158	1	0.88	0.4422	0.3297	0.6855	0.4781	0.4703	0.498	0.7396	0.655	0.8479	0.9173	0.9015	0.7565	0.6082	0.5214	0.474	0.3133	0.2214	0.1224	2
SRP68	0.3803	0.5616	0.6187	0.7116	0.7188	0.6421	0.7164	0.6807	0.8052	0.7001	0.7624	1	0.9828	0.886	0.625	0.5134	0.5011	0.5675	0.4916	0.3172	0.4452	2
ULP1	0.4389	0.603	0.3861	0.8366	0.9142	0.5196	0.9211	0.8766	0.7644	0.8107	0.8708	0.7841	0.9733	1	0.7971	0.5024	0.1758	0.1669	0.3251	0	0.2557	2
XBP1	0.2135	0.2532	0.7561	0.8922	0.9601	0.9606	1	0.2964	0.2631	0.6013	0.7206	0.7547	0.7532	0.838	0.4459	0.4777	0.4478	0.4268	0.4768	0.4184	0.4138	2
XRS2	0.1381	0.3974	0.2619	0.751	0.5616	0.6149	0.6464	0.3265	0.6084	0.8091	0.4741	0.5511	1	0.6039	0.3474	0.4133	0.4942	0.5744	0.257	0.5549	0.4223	2
YBL111C	0.7048	0.4473	0.6104	0.4376	0.4771	0.8671	0.7919	0.5765	0.8506	0.7868	0.6703	0.8797	1	0.901	0.5034	0.2165	0.1943	0.2851	0.1938	0.1509	0.2564	2
YBR259W	0.2534	0.3801	0.6666	0.4724	0.5177	0.7517	0.7335	0.7087	0.7995	0.6252	0.8212	0.8493	0.8224	1	0.561	0.5039	0.597	0.4708	0.4639	0.3789	0.4147	2
YDR132C	0.32	0.7098	1	0.9595	0.9281	0.9268	0.9889	0.1145	0.4059	0.7865	0.8665	0.8287	0.9004	0.8592	0.3138	0.3034	0.4374	0.4837	0.4776	0.5592	0.5006	2
YGR042W	0.4095	0.5003	0.519	0.6518	0.6525	0.8043	0.9388	0.8651	0.6829	0.4922	0.7128	0.6112	0.8377	1	0.5749	0.6061	0.5241	0.4053	0.455	0.5086	0.4716	2
YGR151C	0.3688	0.4611	0.406	0.4261	0.4953	0.812	1	0.4052	0.5752	0.4755	0.82	0.9149	0.8491	0.8491	0.6008	0.5119	0.436	0.4822	0.5005	0.1818	0.4902	2
YJR056C	0.273	0.598	0.5642	0.6977	0.7321	0.5802	0.5286	0.6773	0.574	0.7418	0.9361	0.961	1	0.7586	0.5755	0.5187	0.4405	0.2976	0.332	0.4359	0.2793	2
YLR126C	0.12	0.1765	0.2763	0.5979	0.7129	0.6135	0.5515	0.1814	0.149	0.7407	0.9479	1	0.8814	0.8153	0.2915	0.203	0.3794	0.3903	0.4553	0.4028	0.3637	2
YLR297W	0.4161	0.7544	0.8452	0.8566	0.8917	0.9665	0.9432	0.782	0.7422	0.8766	0.975	0.9947	0.9489	1	0.1951	0.3777	0.3309	0.5378	0.587	0.6693	0.7028	2
YMR111C	0.1574	0.4495	0.7016	0.6939	0.8401	0.8207	0.6825	0.2374	0.358	0.6255	0.7217	0.8533	1	0.8019	0.3759	0.6162	0.7038	0.5931	0.6421	0.5307	0.5257	2
YMR160W	0.4905	0.4312	0.4644	0.5805	0.6532	0.8634	1	0.5703	0.5209	0.5285	0.5352	0.5984	0.7974	0.7837	0.2987	0.2078	0.2044	0.1477	0.2118	0.2248	0.295	2
YPR174C	0.3514	0.5629	0.7102	0.8596	0.9748	0.8641	0.7485	0.6678	0.5941	0.4076	0.7102	0.7855	0.696	1	0.3455	0.5101	0.37	0.4286	0.3975	0.2561	0.3804	2
AIM20	0.4872	0.7626	0.3744	0.2867	0.3316	0.2518	0.2184	1	0.7883	0.4953	0.4817	0.5372	0.6182	0.6929	0.6813	0.4275	0.2772	0.2866	0.1784	0.0986	0.1001	3
AIM44	0.7966	0.9564	0.4886	0.3046	0.3367	0.3253	0.3167	1	0.7203	0.6323	0.2561	0.2776	0.3636	0.48	0.8417	0.4336	0.3185	0.1454	0.1152	0.1757	0.1332	3
AME1	0.5162	0.4696	0.5712	0.309	0.4463	0.3478	0.321	0.5815	1	0.4112	0.4941	0.9492	0.5877	0.4402	0.6576	0.4726	0.4498	0.81	0.465	0.5058	0.4523	3
AVL9	0.6727	0.627	0.5852	0.4987	0.4735	0.4498	0.2839	1	0.6132	0.315	0.2151	0.3392	0.18	0.275	0.6922	0.6704	0.417	0.3477	0.264	0.2426	0.3399	3
BCH1	0.4733	1	0.5903	0.4946	0.5903	0.7177	0.5104	0.5333	0.6205	0.3382	0.343	0.4793	0.4763	0.4366	0.7998	0.994	0.5753	0.6821	0.4536	0.5334	0.4216	3
BOI1	0.8668	0.7196	0.4842	0.3662	0.2017	0.2649	0.1433	0.4898	0.8869	0.5746	0.3676	0.3285	0.3371	0.2738	0.9802	1	0.7787	0.715	0.4205	0.2596	0.4044	3
CAP1	0.6548	0.3116	0.1412	0.1229	0.1552	0.094	0.1764	0.9453	1	0.4583	0.2946	0.2762	0.4156	0.1335	0.5313	0.4442	0.0686	0.0604	0.0524	0.0172	0.8137	3
CBK1	0.7471	0.838	0.5663	0.3889	0.3437	0.5244	0.4123	0.9546	0.9319	0.7548	0.4413	0.2122	0.477	0.2665	1	0.99	0.6253	0.7355	0.567	0.4416	0.5896	3
CCC1	1	0.7492	0.9732	0.6642	0.6311	0.5828	0.4186	0.1973	0.2516	0.4992	0.3683	0.3642	0.3697	0.5283	0.7029	0.8589	0.5372	0.4822	0.6048	0.3621	0.4096	3
CDC24	1	0.5885	0.3814	0.3519	0.3368	0.2786	0.1079	0.4216	0.5519	0.3288	0.5008	0.3178	0.1876	0.1681	0.8452	0.5048	0.2257	0.2122	0.1558	0.2465	0.151	3
CDC6	0.9268	0.8982	0.3584	0.4439	0.6023	0.3391	0.4145	0.8399	1	0.7584	0.3724	0.5973	0.6042	0.5451	0.8916	0.8129	0.4329	0.321	0.3438	0.258	0.2479	3
CHS7	0.989	0.628	0.345	0.3457	0.271	0.1708	0.3197	0.9549	0.6895	0.4355	0.4306	0.575	0.5314	0.4593	1	0.7268	0.6356	0.5836	0.5181	0.4841	0.6707	3
CYK3	0.4507	0.5663	0.6252	0.523	0.4909	0.4944	0.546	0.9589	1	0.7304	0.7312	0.5524	0.8509	0.791	0.8948	0.4617	0.3689	0.2499	0.3498	0.283	0.3331	3
DSE1	0.6358	0.4773	0.529	0.2624	0.2738	0.3862	0.7434	0.264	0.3563	0.4566	0.2857	0.2547	0.3389	0.3309	1	0.242	0.2692	0.3291	0.2556	0.2025	0.2226	3
DSE3	0.5862	0.638	0.5944	0.4052	0.4364	0.4705	0.5881	0.6518	1	0.5698	0.4711	0.5506	0.67	0.7604	0.7678	0.7922	0.7021	0.5356	0.5418	0.394	0.349	3
ECM3	0.9811	0.6218	0.5606	0.3679	0.3589	0.7384	0.4245	0.5423	0.4724	0.4881	0.303	0.3369	0.4569	0.3639	1	0.8903	0.6787	0.5753	0.379	0.6143	0.38	3
ENT1	0.7602	1	0.4786	0.2872	0.3023	0.359	0.2084	0.6853	0.6087	0.6188	0.3989	0.5486	0.4516	0.3659	0.7883	0.5248	0.4757	0.2872	0.2393	0.1877	0.3128	3
FAR1	0.8988	0.9516	0.8605	0.5926	0.5443	0.3302	0.242	0.7795	0.4572	0.5441	0.2564	0.1967	0.1347	0.0519	1	0.7767	0.4019	0.3149	0.2155	0.1548	0.1399	3
GCD6	0.3771	0.2687	0.2687	0.2821	0.255	0.4506	0.3022	0.75	0.5333	0.3288	0.5357	0.5854	0.3086	0.5065	1	0.7368	0.9278	0.7244	0.932	0.2222	0.3529	3
HGH1	0.4349	0.4615	0.3255	0.382	0.4918	0.6154	0.5588	0.731	0.6909	0.4618	0.2705	0.2903	0.4738	0.494	0.6421	0.5433	0.4763	0.392	0.2634	0.3905	1	3
IQG1	0.7581	0.5037	0.4613	0.2993	0.3858	0.3549	0.3267	0.5484	0.6778	0.3684	0.3912	0.6063	0.8902	0.9006	1	0.5649	0.4618	0.41	0.392	0.3893	0.4077	3
KTR3	0.5483	0.7291	0.6156	0.5681	0.4416	0.4583	0.6308	1	0.8098	0.5922	0.4492	0.3516	0.5489	0.4773	0.7719	0.5044	0.5994	0.6133	0.6428	0.3585	0.3575	3
LSM3	0.3245	0.4204	0.5	0.5122	0.4122	0.4263	0.3778	1	0.8882	0.5804	0.4901	0.4841	0.7368	0.5319	0.9749	0.4742	0.4704	0.5096	0.6373	0.9673	0.5547	3
MSN2	0.3848	0.6298	0.4703	0.2957	0.4271	0.6319	0.4392	0.4524	0.7146	0.3601	0.2311	0.3324	0.4066	0.2308	0.8155	1	0.7552	0.2485	0.3446	0.2383	0.2265	3
PEX21	1	0.9687	0.6164	0.7261	0.5213	0.5613	0.4372	0.6372	0.3781	0.4922	0.2579	0.2121	0.2254	0.4004	0.9398	0.9563	0.9442	0.9388	0.5327	0.3196	0.3904	3
PXL1	1	0.4916	0.3881	0.3027	0.2094	0.2602	0.3422	0.8375	0.6374	0.3459	0.2179	0.1866	0.2022	0.1518	0.979	0.4669	0.3182	0.2252	0.1724	0.0669	0.1365	3
RAD5	0.3487	1	0.6029	0.4065	0.4794	0.6352	0.421	0.3752	0.6447	0.6071	0.5993	0.2261	0.2824	0.2987	0.8739	0.2816	0.3839	0.2019	0.152	0.1909	0.0681	3
RAS1	0.3721	0.4377	0.4304	0.4627	0.3285	0.543	0.5338	0.683	0.3293	0.3939	0.6102	0.4303	0.6353	0.5453	1	0.2024	0.2935	0.2374	0.2178	0.3314	0.4025	3
REV1	0.8988	0.5585	0.6787	0.5169	0.6185	0.327	0.3433	0.8285	0.5046	0.4383	0.7304	0.9647	1	0.7877	0.7174	0.7631	0.5996	0.4378	0.4111	0.2983	0.3471	3
RGA1	0.9813	0.5293	0.4163	0.3304	0.1551	0.2786	0.2729	0.7189	0.7207	0.2754	0.3406	0.2242	0.4752	0.5701	1	0.4084	0.2626	0.1937	0.1769	0.1223	0.1956	3
SEC8	0.9003	0.8878	0.4938	0.4057	0.5281	0.3943	0.4526	0.9857	1	0.356	0.2358	0.5053	0.4103	0.4559	0.6608	0.6023	0.3619	0.2015	0.1859	0.2429	0.3427	3
SKG3	1	0.4818	0.2064	0.4046	0.3442	0.5222	0.4247	0.7982	0.8376	0.6134	0.2637	0.2363	0.24	0.2498	0.9931	0.5024	0.6279	0.5318	0.419	0.255	0.4719	3
STB3	0.7475	0.7211	0.5438	0.088	0.233	0.2517	0.3148	1	0.9132	0.4654	0.4183	0.4503	0.5947	0.6352	0.6893	0.8103	0.4776	0.3781	0.3564	0.2009	0.2426	3
SUT1	0.4685	0.361	0.3782	0.2215	0.1961	0.4101	0.5039	0.4954	0.3797	0.0712	0.3351	0.3836	0.4136	0.1801	1	0.8251	0.38	0.1084	0.1325	0.0854	0.0956	3
TRM112	0.2	1	0.0667	0.3239	0.636	0.3326	0.453	0.4609	0.3515	0.4818	0.6824	0.53	0.6128	0.6062	0.7358	0.7709	0.6527	0.5653	0.5901	0.3489	0.55	3
VPH1	0.4155	0.955	0.6821	0.4764	0.4314	0.5947	0.5471	0.6893	0.8492	0.5938	0.6001	0.9105	0.7506	0.4066	1	0.386	0.3537	0.3131	0.2475	0.0156	0.1816	3
YOX1	0.7749	0.6098	0.7318	0.1722	0.3081	0.3818	0.4472	1	0.9148	0.679	0.6299	0.5935	0.4894	0.5273	0.8891	0.9258	0.7169	0.5671	0.443	0.4113	0.6042	3
AAC1	0.2995	0.4326	0.3231	0.2393	0.3111	0.3564	0.4278	0.6082	1	0.8963	0.8028	0.8816	0.8682	0.8612	0.5179	0.4796	0.3431	0.3891	0.336	0.4426	0.3631	4
ASE1	0.6163	0.5336	0.3336	0.3485	0.4213	0.4715	0.4948	0.6777	0.6464	0.6345	0.8386	1	0.9139	0.9156	0.6169	0.5665	0.2577	0.2462	0.2889	0.2107	0.2159	4
BIR1	0.4848	0.4252	0.4464	0.4932	0.4669	0.38	0.4296	1	0.5773	0.72	0.7132	0.7083	0.4706	0.7442	0.3133	0.2394	0.3361	0.3398	0.2373	0.2587	0.2555	4
BMH2	0.3536	0.5925	0.396	0.56	0.5372	0.3081	0.4052	0.7702	0.9619	0.9514	1	0.9486	0.6781	0.448	0.1838	0.3203	0.3905	0.442	0.1746	0.2739	0.2373	4
CAP2	0.2528	0.2074	0.4024	0.3556	0.3508	0.25	0.1984	0.9595	1	0.9677	0.6626	0.6374	0.5285	0.4654	0.3987	0.1925	0.1509	0.1122	0.1012	0.1495	0.2521	4
DOT6	0.233	0.349	0.1648	0.1074	0.1829	0.1034	0.1485	0.5833	0.6754	1	1	1	0.9717	0.9905	0.2474	0.1712	0.1077	0.0616	0.0558	0.0153	0.0209	4
GLN1	0.587	0.314	0.4787	0.2596	0.2961	0.0584	0.3351	0.8073	0.7093	0.8912	0.5753	0.8731	0.7349	0.925	0.8182	1	0	0	0	0	0	4
IPL1	0.3293	0.1979	0.1558	0.311	0.2841	0.4451	0.4808	0.555	0.563	0.5718	0.8473	0.674	0.915	1	0.5165	0.5064	0.43	0.5449	0.5458	0.6666	0.5889	4
LAG1	0.6667	0	0.4571	0	0	0.7619	0.7111	0.2238	0.5189	0.4348	1	0.6702	0.7303	0.3918	0.5949	0.3326	0.35	0.456	0.3419	0.265	0.1868	4
LSB1	0.3745	0.4103	0.3632	0.3615	0.5604	0.4486	0.4641	0.2879	0.8508	0.5783	0.9167	1	0.9135	0.7069	0.555	0.4562	0.386	0.4129	0.3612	0.2071	0.314	4
MGS1	0.27	0.3485	0.3296	0.2341	0.4147	0.4356	0.4315	0.8498	1	0.8598	0.8725	0.8268	0.9084	0.9611	0.514	0.2975	0.3184	0.4665	0.3165	0.1148	0.1819	4
MRC1	0.2987	0.2767	0.2264	0.1377	0.2306	0.0981	0.1912	1	0.7068	0.7268	0.9381	0.7065	0.879	0.8034	0.3286	0.3902	0.3343	0.2541	0.3112	0.1367	0.1555	4
MSH2	0.2436	0.2937	0.2227	0.3483	0.3746	0.554	0.3907	0.3834	0.2446	0.3834	0.5704	0.6853	0.9305	1	0.226	0.2293	0.2102	0.1856	0.2119	0.1432	0.2909	4
NOP13	0	0	0.2863	0.1304	0.0621	0.1699	0.2482	0	0.4204	0.6422	0.2482	0.6921	0.6437	1	0.2102	0.4806	0.4389	0.2644	0.3622	0.814	0.8776	4
NSP1	0	0	0.6667	0.5	0.4	0.4	0.5	1	1	1	1	1	1	1	0.2508	0.2682	0.2464	0.2594	0.2349	0.2426	0.1903	4
PDR3	0.2982	0.3741	0.426	0.546	0.371	0.2827	0.3244	0.7492	1	0.704	0.8945	0.6442	0.8042	0.7054	0.6573	0.5951	0.7003	0.5052	0.4353	0.5768	0.3395	4
PSO2	0.1783	0.3944	0.3184	0.3543	0.403	0.3818	0.3266	0.8258	0.9315	0.9251	0.9246	0.8973	1	0.9144	0.3881	0.3147	0.3287	0.2949	0.2558	0.1662	0.1838	4
QCR6	0.1304	0.1875	0.1043	0.0943	0.0833	0.2267	0.1615	0	0	0	1	1	0.6667	1	0.1589	0.2755	0.3211	0.2683	0.2809	0.2316	0.2102	4
RAD24	0.4152	0.2411	0.5275	0.4304	0.3298	0.4877	0.4473	0.4871	0.3128	0.3961	0.318	0.4249	0.5715	1	0.5485	0.4715	0.4089	0.3333	0.3376	0.0862	0.1774	4
RAD52	0.0811	0.0507	0.3113	0.3243	0.3183	0.3899	0.3832	0.6266	1	0.7404	0.6814	0.6911	0.5343	0.37	0.1233	0.07	0.177	0.1524	0.196	0.1068	0.217	4
RAD53	0.1362	0.3283	0.2972	0.1983	0.3234	0.3604	0.2151	0.6031	0.8023	0.9596	0.8982	0.927	1	0.9355	0.0809	0	0.3234	0.6468	0	0.2587	0	4
RBD2	0.2476	0.1067	0.2183	0.2908	0.21	0.381	0.2147	0.7764	0.6739	0.7843	1	0.82	0.8786	0.9082	0.3915	0.1521	0.2354	0.1547	0.2126	0.1157	0.131	4
RFC2	0.2333	0.2095	0.2159	0.1954	0.1456	0.3236	0.3022	0.8553	0.8244	0.7357	0.6919	0.8538	0.9219	1	0.1536	0.2202	0.2147	0.2014	0.1605	0.1851	0.2231	4
RFC5	0.5346	0.1276	0.5105	0.5903	0.5296	0.5206	0.8446	0.3855	0.9377	0.6855	0.7925	0.7203	1	0.9444	0.2473	0.1846	0.1377	0.099	0.2004	0.0856	0.0851	4
RNR1	0.2326	0.1765	0.2353	0.1467	0.1579	0.1398	0.1057	1	1	0.5	1	1	0.5	1	0	0	0	0.1168	0.2143	0	0	4
RPC10	0.2438	0.214	0.107	0.1204	0.1308	0.2361	0.3345	0.6042	0.2954	0.2245	0.5601	0.5275	0.8221	0.7853	0.4887	0.3297	0.2382	1	0	0	0.1007	4
RPS18A	0.0305	0.1432	0.1347	0.1082	0.1484	0.126	0.0961	0	0.2447	0.6362	0.3869	0.7448	0.8394	1	0.0678	0.0812	0.0741	0.0981	0.0851	0.143	0.1019	4
RRB1	0.12	0.1953	0.1355	0.0703	0	0.0149	0.0305	0.4014	1	0.3115	0.4644	0.4073	0.4836	0.5586	0.3803	0.5173	0.4951	0.3875	0.3769	0	0.1385	4
RRP17	0.121	0.0893	0.0626	0.031	0.0733	0	0.0169	0.2479	0.8715	0.242	0.7047	0.6179	1	0.786	0.1343	0.1411	0.2585	0.2787	0.2534	0	0.026	4
SGT2	0.2799	0.1303	0.1648	0.3664	0.3746	0.3834	0.3697	0.2264	0.2699	0.2714	0.7801	1	0.7771	0.5572	0.2521	0.2638	0.5229	0.5645	0.5603	0.4297	0.4367	4
SIZ2	0.1667	0.4127	0.2751	0.2554	0.4031	0.3599	0.4139	0.3752	0.5778	0.4703	0.6477	0.7573	1	0.8053	0.4544	0.1171	0.1703	0.1537	0.1675	0	0.0624	4
TOF2	0.3659	0	0.3794	0	0.5692	0.9757	0.661	0.7549	0.6751	0.6798	0.8055	1	0.9579	0.9503	0.1297	0.1289	0.0691	0.0524	0.0384	0	0.0929	4
TOP1	0.3205	0	0	0.0414	0.034	0.1622	0.1556	0.2401	0.6692	0.3959	0.4256	0.6934	0.793	1	0	0.0314	0.0677	0.0378	0.0251	0.1305	0.1707	4
ULS1	0.1545	0.0684	0.0659	0.0594	0.0957	0.0767	0.0989	0.4916	0.8412	0.9232	0.9751	1	0.9882	0.9442	0.2091	0.1235	0.0869	0.0616	0.0757	0.0682	0.1031	4
YDR348C	0.5694	0.6018	0.4605	0.4063	0.2951	0.2649	0.1978	0.962	0.9753	1	0.8868	0.8209	0.7725	0.711	0.5652	0.5853	0.498	0.3522	0.2606	0.2321	0.2892	4
YNR061C	0.3859	0.707	0.5982	0.596	0.3615	0.3456	0.2438	0.751	1	0.841	0.8302	0.7639	0.8094	0.6052	0.2795	0.2468	0.2345	0.1947	0.2295	0.0548	0.1873	4
AFT1	0.576	0.8639	0.9732	0.9179	1	0.9071	0.9104	0.2979	0.253	0.2688	0.239	0.2798	0.24	0.2741	0.6867	0.7404	0.6081	0.5165	0.6067	0.4283	0.5198	5
ATG16	0.1855	0.4514	0.6745	0.6886	0.5182	0.6551	1	0.2444	0.4302	0.2283	0.4056	0.4539	0.5872	0.4573	0.6675	0.5882	0.4314	0.6254	0.5276	0.3511	0.5748	5
ATG18	0.4154	0.5098	0.2876	0.5786	0.7705	0.8637	1	0.2538	0.2691	0.2629	0.3462	0.3068	0.5025	0.4779	0.9495	0.4361	0.4135	0.4072	0.4126	0.2149	0.3279	5
ATG2	0.7121	0.646	0.8624	0.4768	0.7023	1	0.7705	0.1358	0.444	0.3181	0.208	0.5311	0.8826	0.5943	0.9082	0.4827	0.4498	0.5475	0.4066	0.5431	0.386	5
DDC1	0.1496	0.4464	0.5023	0.6247	0.6695	0.8371	1	0.0995	0.3864	0.3194	0.2836	0.3856	0.44	0.5924	0.3656	0.3612	0.3704	0.2437	0.3706	0.6234	0.7899	5
ECO1	0.3238	1	0.8947	0.8344	0.8072	0.85	0.7539	0.1667	0.6641	0.6182	0.5667	0.4403	0.5389	0.3841	0.5312	0.4323	0.3366	0.2746	0.2261	0.103	0.2378	5
FAA4	0.2486	0.2812	0.3523	0.4036	1	0.7464	0.5253	0.3971	0.4369	0.5428	0.5496	0.7503	0.3359	0.2785	0.597	0.3982	0.4622	0.4332	0.4991	0.2389	0.2078	5
HMG1	0.1208	0.3369	0.5881	0.7736	1	0.8408	0.7694	0.1886	0.2601	0.3929	0.5996	0.4258	0.4976	0.5467	0.4544	0.662	0.2683	0.3116	0.3435	0.3394	0.5324	5
HMG2	0.1827	0.4367	0.7963	0.3988	0.7986	0.8282	1	0.0439	0.2245	0.1679	0.2588	0.3106	0.5021	0.9807	0.7266	0.5282	0.4284	0.343	0.3597	0.3012	0.1889	5
HSL7	0.2763	0.4806	0.8523	0.9411	1	0.9395	0.8919	0.2857	0.2968	0.3933	0.4801	0.7662	0.6585	0.6676	0.4738	0.4032	0.3428	0.3802	0.3556	0.2358	0.3224	5
INO80	0	0.7875	0.6632	0.4582	1	0.586	0.5727	0	0	0.1286	0	0	0	0.6222	0.2554	0.2526	0.3078	0.1588	0.2307	0.1016	0.3025	5
ITR1	0.3646	0.5484	0.6169	0.6959	1	0.8373	0.8795	0.4146	0.4667	0.5416	0.4452	0.5949	0.6573	0.5034	0.4798	0.3023	0.3656	0.4281	0.4941	0.3308	0.4633	5
LAP4	0.2295	0.155	0.209	0.5552	0.8196	0.9526	1	0.1457	0.2623	0.2522	0.3024	0.5317	0.589	0.8763	0.555	0.2986	0.2997	0.3936	0.4752	0.8995	0.9717	5
LOC1	0.2242	0.7157	0.8562	0.3957	0.7982	1	0.6364	0.0787	0.3058	0	0.2002	0.1411	0.2411	0.2911	0.6935	0.3998	0.575	0.3756	0.4004	0.2403	0.288	5
LSM12	0.5868	0.5868	0.6867	0.8525	0.6677	1	0.9342	0.2934	0.2092	0.347	0.2848	0.2038	0.3249	0.341	0.6401	0.476	0.461	0.4831	0.2772	0.2574	0.3261	5
MRT4	0.0892	0.1815	0.4016	0.4462	0.7502	1	0.8653	0	0	0.0845	0.27	0.1868	0.1385	0.0508	0.4101	0.2311	0.4311	0.4528	0.3932	0.8822	0.732	5
PBP1	0.5527	0.454	0.3145	0.4192	0.5206	0.6724	1	0.2545	0.3043	0.4567	0.2869	0.5255	0.831	0.8109	0.6281	0.6109	0.5652	0.53	0.6185	0.3957	0.4694	5
PBP4	0.6885	0.3612	0.5887	0.547	0.5248	0.692	1	0.1701	0.1112	0.2283	0.2435	0.2665	0.4128	0.4478	0.509	0.503	0.4853	0.6479	0.5298	0.4061	0.353	5
PPN1	0.3494	0.9083	0.6728	0.8468	0.6813	0.7405	1	0.6173	0.4067	0.1316	0.0547	0.0868	0.0977	0.0688	0.5004	0.5201	0.4129	0.4327	0.3984	0.2315	0.2665	5
RAD57	0.9142	0.4841	0.8546	0.8121	0.5719	1	0.6759	0.4092	0.4019	0.2512	0.3205	0.2816	0.2529	0.2998	0.507	0.8088	0.6775	0.4296	0.4053	0.4357	0.2487	5
RAD9	0.7447	0.108	0.5609	0.7955	0.7883	1	0.6752	0.2288	0.1675	0.1862	0	0.0818	0.2709	0.5147	0.525	0.4313	0.5943	0.5204	0.5781	0.2933	0.4778	5
RFC4	0.0812	0.1532	0.2123	0.3482	0.788	0.9925	0.8837	0	0.0772	0.1863	0.3711	0.3711	1	0.9282	0.2946	0.5607	0.4254	0.6877	0.6577	0.0888	0.5716	5
RPL40A	0	0.875	0.7	0.875	1	0.875	0.875	0.1111	0.1216	0.0887	0.054	0.0878	0.1559	0.2015	0.4409	0.3337	0.3323	0.3614	0.351	0.6097	0.4621	5
RRD1	0.4494	0.6417	0.7158	0.6654	0.8038	1	0.6949	0.113	0.2334	0.207	0.324	0.5983	0.712	0.4771	0.8082	0.9053	0.6184	0.6144	0.6765	0.3429	0.2954	5
RRP5	0	0.2887	0.2141	0.4918	0.8243	0.9133	1	0	0	0.0257	0	0.0436	0.0965	0.0474	0.3536	0.3807	0.3851	0.5249	0.4298	0.5834	0.4662	5
RTS1	0.3591	0.1948	0.3789	0.5318	0.71	0.9029	1	0.1354	0.2277	0.3402	0.4536	0.4612	0.6784	0.7495	0.5869	0.2155	0.3299	0.3427	0.2719	0.3078	0.2137	5
RVB1	0.1889	0.7274	0.4309	0.6268	0.7188	0.8031	1	0	0.0844	0.0876	0.0545	0.1121	0.3273	0.2454	0.49	0.5304	0.6161	0.4768	0.5746	0.2939	0.4405	5
SAE2	0.4338	0.592	0.7206	0.5837	0.5566	0.9116	0.7548	0.2476	0.2408	0.472	0.3522	0.0638	0.4069	0.4027	1	0.6101	0.6015	0.5425	0.5024	0.6279	0.503	5
SCH9	0.3276	0.5332	0.3897	0.4505	0.5903	0.86	1	0.0563	0.2391	0.313	0.3031	0.2464	0.529	0.7072	0.5858	0.238	0.2275	0.2199	0.1829	0.1275	0.3376	5
SLD2	0.4299	0.6593	0.9443	0.7578	1	0.8623	0.7674	0.3887	0.5469	0.4777	0.2838	0.34	0.2883	0.2866	0.5405	0.4299	0.3226	0.1704	0.1857	0.1319	0.1399	5
SLX4	0.3012	0.4518	0.3902	0.6703	0.7817	0.9811	1	0.5256	0.7665	0.2636	0.3528	0.5408	0.4961	0.5023	0.3993	0.3902	0.5377	0.3097	0.3015	0.0696	0.1692	5
SPT21	0.4385	0.6946	0.8833	0.9167	0.9882	1	0.9283	0.8004	0.5982	0.6196	0.4963	0.4668	0.4343	0.4137	0.4302	0.3994	0.3416	0.1484	0.1229	0.0856	0.1053	5
SRS2	0.3312	0.0668	0.5659	0.2389	0.2512	0.7063	1	0.2242	0.2719	0.5143	0.3287	0.5108	0.7669	0.532	0.5604	0.2795	0.3822	0.4272	0.474	0.5193	0.381	5
STP4	0	0.8889	0.4228	0.6667	1	0.5333	0.9498	0.0917	0.1583	0.0932	0.2453	0.5024	0.5386	0.4416	0.4444	0.2714	0.4598	0.3274	0.2966	0.5115	0.4873	5
TIS11	0	0.6491	0.8409	0.6852	0.5781	1	0.7341	0.1762	0.1631	0.4213	0.2638	0.2817	0.4613	0.344	0.4991	0.4399	0.4102	0.4171	0.3827	0.2276	0.4188	5
TOS4	0.3551	0.7707	0.9444	0.9658	0.9407	0.9652	1	0.403	0.5791	0.4639	0.3593	0.1692	0.2156	0.2295	0.3704	0.3592	0.2146	0.1383	0.1595	0.1303	0.1768	5
TSR3	0.4728	0.358	0.641	0.7345	0.7836	0.9579	1	0.1381	0.1457	0.2629	0.3035	0.5222	0.5448	0.4568	0.7771	0.9168	0.8084	0.603	0.5944	0.7237	0.5153	5
YDL129W	0.3231	0.6653	0.636	0.9342	1	0.958	0.9766	0.7597	0.5861	0.5686	0.4103	0.4223	0.5997	0.5641	0.3574	0.3177	0.2722	0.3322	0.2683	0.2314	0.2912	5
YDR089W	0.3594	0.6203	0.6065	0.6139	0.7362	0.9181	1	0.3741	0.3541	0.3603	0.4385	0.4248	0.6203	0.7532	0.6702	0.4485	0.3239	0.6306	0.4555	0.3206	0.3757	5
YOR342C	0.491	0.3988	0.3696	0.8106	1	0.8304	0.7037	0.1005	0.1384	0.1934	0.2782	0.2852	0.1796	0.3752	0.9055	0.4303	0.3904	0.281	0.3079	0.1374	0.3205	5
APC1	0.5184	0.4356	0.3573	0.4066	0.2538	0.1726	0.2303	0.3612	0.4035	0.4214	0.3761	0.1144	0.2985	0.0882	1	0.1615	0.136	0.0754	0.0564	0.0534	0.0793	6
CGR1	0.2785	0.0939	0.0892	0	0.2295	0.1978	0.0674	0.0605	0.0488	0	0.2304	0.2402	0.3462	0.486	1	0.0129	0.0228	0.0242	0.0568	0.0458	0.1538	6
CRM1	0	0.1617	0.2093	0.2584	0.6602	0.5678	0.6341	0	0	0	0	0	1	0	0.3462	0.3273	0.2222	0.2951	0.4592	0	0	6
ECM5	1	0.7542	0.2992	0.2761	0.1992	0.211	0.1478	0.1838	0.0756	0.0949	0.0734	0.126	0.2266	0.1239	0.194	0.3608	0.1986	0.1383	0.0628	0.045	0.0809	6
GTB1	0	0.5768	0.3365	0.2719	0.3861	0.6118	0.3025	0.372	0.2286	0.1131	0.0706	0.1275	0.178	0.1432	1	0.3031	0.3673	0.4283	0.257	0.2868	0.1581	6
HHF1	0	0	0	1	0	0	0.5	0.25	0.4821	0.2353	0.6207	0.5077	0.4459	0.3051	0	0	0	0	0	0	0	6
HNT3	0	0	0	0.5625	0.5	0.5625	1	0.052	0.0402	0	0	0.0205	0.0426	0.0333	0.1165	0.172	0.0978	0.1062	0.0977	0.0616	0.101	6
HTA2	0.0745	0.332	0.1781	0.1686	0.1254	0.3724	0.378	0.2152	0.2576	0.3229	0.378	0.5224	0.5886	0.4267	0.75	0.3333	1	0	0	0	0.25	6
MTR10	0	0	0	0	0	0	0	0	0	0	0	0	0	0	0.4798	0.829	0.227	0.6968	1	0	0.4804	6
NOP58	0	0.0999	0.1442	0.144	0.2861	0.176	0.3548	0	0.2517	0.1518	0.2396	0.3949	0.3056	0.265	1	0.1608	0	0.2091	0	0	0	6
PNC1	0.4944	0.594	1	0.2947	0.2943	0.2179	0.104	0.2048	0.1449	0.792	0.4058	0.6176	0.2774	0.4554	0.3974	0.1744	0.102	0.2608	0.3706	0.1762	0.2928	6
PRE3	0	0.5277	0.8609	0.1868	0.3377	0.4533	0.1203	0	0	0.0896	0.0804	0.0848	0.1162	0	0.2281	0.4995	0.4037	1	0.2741	0.0816	0.4947	6
RAD55	0.2207	0.3862	0.4009	0.5106	0.3758	0.4809	0.4584	0.2917	0.3579	0.2695	0.3775	0.299	0.3718	0.2602	1	0.4846	0.3656	0.3518	0.182	0.0544	0.1178	6
RFA2	0	0.6857	0.3727	0.1863	0.559	1	0.8242	0	0	0	0	0	0	0	0	0.1905	0.3647	0.3571	0.2473	0	0.0809	6
RFC3	0	0.0799	0.0225	0	0.1056	0.0516	0.0482	0.0374	0.3014	0.3817	0.1763	0.1225	0.4893	1	0.0818	0.0573	0.083	0.1657	0.0244	0.0929	0.3809	6
SUB2	0	0	0.2358	0	0	0.0635	0	0.1403	0.8542	0.2224	0.0941	0.196	0.074	1	0	0.0842	0.1189	0	0.0406	0.3547	0.3252	6
TSA1	0.105	0.0621	0.0455	0.0292	0.0348	0.0475	0.0246	0.1556	0.1577	0.1012	0.1095	0.0517	0.0644	0.0166	0.1613	0.061	0	1	0	0.25	0	6
TSR1	0.4959	1	0.0514	0.5533	0.8885	0.3358	0.7965	0.7717	0.2481	0.0372	0.4526	0.1015	0.1848	0.0637	0.5745	0.0429	0.0405	0.0216	0.0686	0.0536	0.0599	6
UBC9	0.3533	0.3717	0.3665	0.2604	0.2555	0.3058	0.1711	0.5945	0.5945	0	0.1593	0.3009	0.7863	0.6886	0.8125	0	0.1806	1	0	0	0	6
YAP1	0	1	1	0.6667	1	0	0	0	0	0	0	0	0	0	0.0519	0.0704	0.1231	0.1411	0.1118	0.1019	0.0892	6
YDR115W	0.3333	0.4	0.4	0	0.4	0.4286	0.4	0	0	0	0	0	0	0	1	0	0	0.7926	0	0	0	6
YHB1	1	0.5809	0.1444	0	0	0.0308	0.0141	0.8486	0.2412	0.1266	0.038	0	0	0	0.6816	0.4224	0.6863	0.3152	0.3021	0.1053	0.0918	6
YML018C	0	0	0	0	0.5139	0	1	0	0	0	0.0721	0.0697	0.0525	0.1548	0.6491	0.7276	0.4092	0.4857	0.3933	0.1477	0.3572	6
YTA6	0	0.8667	0.4815	0.3333	0.5909	1	0.5417	0	0	0	0	0	0	0	0	0.0794	0.0716	0.0691	0.0955	0.0492	0.0596	6
AIP1	0.5694	0.377	0.3048	0.4385	0.4449	0.5303	1	0.4776	0.4655	0.5206	0.2957	0.2818	0.2718	0.5519	0.3022	0.2948	0.3	0.3986	0.4223	0.9817	0.8157	7
APC4	0.4933	0.137	0.4625	0.2741	0.4826	0.6218	0.3822	0.2263	0.2782	0	0.0907	0	0.3399	0.1859	1	0.6575	0.9447	0.838	0.7091	0.6227	0.6542	7
APC5	1	0.3996	0.9089	0.4952	0.4508	0.4513	0.6804	0.3946	0.4222	0.272	0.1162	0.1178	0.3888	0.2227	0.4169	0.6966	0.8512	0.5345	0.44	0.3886	0.4666	7
BMH1	0.3462	0.3472	0.4066	0.3529	0.3271	0.1814	0.0853	0.5849	0.3653	0.4934	0.5627	0.3622	0.4452	0.3975	0.586	0.8826	1	0.9491	0.816	0.5951	0.7759	7
DHH1	0.289	0.2343	0.3719	0.2546	0.1851	0.2435	0.4011	0.406	0.4903	0.394	0.4317	0.299	0.3532	0.4508	0.8333	0.1072	0.1494	0.5773	0.2505	1	0.8317	7
DPB11	0.2939	0.4547	0.3288	0.5319	0.5735	0.6443	0.76	0.3976	0.4086	0.5291	0.4801	0.5608	0.5826	0.5388	0.7068	0.4194	0.4559	0.4534	0.4448	1	0.8459	7
DUS3	0.3391	0	0.8869	0.7465	0.4297	0.5464	0.854	0	0	0	0	0	0	0	0.9495	0.7401	0.7388	0.888	0.8651	1	0.7804	7
ECM29	0.3441	0.3233	0.3091	0.33	0.3363	0.6213	0.5877	0	0.0655	0.0694	0.0694	0	0.3504	0.6432	1	0.7117	0.5424	0.5035	0.455	0.2174	0.3262	7
EXO70	0.8379	0.7524	0.4214	0.6273	0.4575	0.4279	0.2482	0.4792	0.4258	0.2258	0.1242	0.194	0.2728	0.1638	0.7956	1	0.7147	0.6117	0.654	0.4862	0.6231	7
FAA1	0.2978	0.5548	0.2965	0.4101	0.3474	0.2573	0.1829	0.1631	0.1312	0.0403	0.1351	0.0357	0.0806	0.0889	0.4672	0.8757	0.9082	0.7958	0.9936	1	0.9431	7
FEN2	0.3859	0.5551	0.4997	0.7455	0.3878	0.672	0.8182	0.0408	0.0681	0.1317	0.174	0.0735	0.1286	0.0881	0.7397	0.6031	0.5906	0.5708	0.8604	0.5505	1	7
HOS2	0.5107	0.3028	0.4128	0.1797	0.2718	0.235	0.6977	0.1423	0.0584	0.3471	0.311	0.5806	0.7159	1	0.6136	0.6045	0.4826	0.4069	0.4734	0.3387	0.7787	7
LCD1	0.1213	0.4366	0.5802	0.5909	0.5143	0.7314	0.9185	0	0	0	0	0.0201	0	0	0.3459	0.5287	0.4968	0.5718	0.4996	1	0.9685	7
LSM1	0.3755	0.2136	0.1241	0.0764	0.3243	0.3755	0.5246	0.3632	0.4544	0.3183	0.3647	0.359	0.4668	0.5035	0.6154	0.5035	0.8077	1	0.3594	0.293	0.4206	7
MMS21	0.5533	0.2661	0.4433	0.4972	0.5066	0.5156	0.6182	0.3229	0.3936	0.3804	0.2639	0.4222	0.3175	0.3097	0.8011	1	0.665	0.6916	0.7944	0.5593	0.6889	7
MSH3	0.1059	0.5379	0.4563	0.6243	0.3036	0.6506	1	0.1369	0.2488	0.0786	0.5796	0.4127	0.8292	0.7246	0.7016	0.5837	0.5358	0.6236	0.6555	0.6876	0.9471	7
NAM7	0.2256	0	0.2056	0.3281	0.2926	0.6767	0.1922	0	0.2137	0.1331	0.3929	0.3164	0.2365	0.4596	1	0.9045	0.8476	0.8048	0.7429	0.9255	0.7331	7
NEJ1	0.8541	0.5684	0.6394	0.8635	0.9211	0.449	0.8344	0.0458	0.0398	0.0576	0.0425	0	0.175	0.1641	0.8545	1	0.8171	0.8284	0.6309	0.4575	0.2661	7
NSG1	0.5102	0.4921	0.4466	0.4683	0.4135	0.4417	0.4116	0.2443	0.1733	0.1897	0.2054	0.1619	0.2054	0.1929	0.9303	0.9427	0.9841	1	0.9518	0.9679	0.9995	7
OAF3	0.6146	0.3585	0.4259	0.4302	0.4996	0.7802	0.75	0.1824	0.6438	0.2082	0.3585	0.2254	0.2738	0.3922	0.7257	1	0.8142	0.4472	0.3011	0.3919	0.4641	7
PHO81	1	0.9501	0.7031	0.66	0.561	0.8208	0.9839	0.1237	0.2063	0.1227	0.081	0.1559	0.248	0.5721	0.7055	0.7183	0.6772	0.7042	0.6923	0.6854	0.873	7
RAD50	0.4175	0.3342	0.5513	0.0903	0.0805	0.4181	0.3299	0.6789	0.0915	0.1784	0.0762	0.1541	0.7227	0.9513	1	0.3233	0.5678	0.6987	0.3613	0.6035	0.3927	7
RFA1	0	0	0.1446	0.1723	0.498	0.5729	0.5379	0	0.2531	0.4713	1	0.2733	0.41	0.2908	0.1093	0.54	0.4641	0.5733	0.6477	0.5117	0.5067	7
RMI1	0.2628	0.3172	0.2032	0.3523	0.3642	0.6657	1	0.1104	0.273	0.2811	0.5056	0.3733	0.5466	0.6853	0.6243	0.6847	0.7725	0.7822	0.7353	0.8682	0.875	7
RMT2	0.1089	0.1503	0.6457	0.2093	0.0582	0.214	0.3352	0.1203	0.317	0.3911	0.3439	0.3608	0.7077	0.354	0.9746	1	0.7657	0.7387	0.7857	0.0501	0.4894	7
RSF2	0.3954	0.3577	0.2609	0.399	0.5038	0.409	0.328	0.1649	0.0603	0.068	0.1652	0.1306	0.1295	0.0712	1	0.8467	0.5607	0.6089	0.5011	0.3232	0.3269	7
SAC6	0.9875	0.5143	0.4727	0.4356	0.2693	0.6496	0.2939	0.0436	0.02	0.0215	0.0512	0.1438	0.0264	0.1081	1	0.9013	0.7439	0.8058	0.7922	0.727	0.8542	7
SCD6	1	0.747	0.3241	0.3088	0.3646	0.5625	0.7903	0.1659	0.1103	0.1012	0.0711	0.1577	0.1893	0.2943	0.5029	0.6146	0.9242	0.769	0.7394	0.6882	0.8736	7
TSC13	0.2749	0.8736	0.6964	0.6525	0.4519	0.5106	0.6593	0.1747	0.2332	0.4079	0.136	0.3152	0.1667	0.4118	1	0.9261	0.5727	0.4099	0.5408	0.679	0.3714	7
TUB1	0.165	0.2135	0.3016	0.6214	0.6266	0.7714	0.6921	0.1532	0.1955	0.4504	0.585	0.4412	0.6459	0.6435	0.4318	1	0.6419	0.5009	0.5083	0.5292	0.8662	7
VPS1	0.4254	0.1034	0.033	0.0311	0.1422	0.1941	0.2456	0.0697	0.0603	0	0.0322	0.0308	0.0813	0.1093	0	0.3142	0.7397	0.6937	0.9116	1	0.5896	7
YDL156W	1	0.5536	0.8539	0.8359	0.7605	0.5641	0.613	0.0722	0.0412	0	0.1527	0.031	0.1521	0.1911	0.7375	0.7689	0.6315	0.5892	0.4847	0.4371	0.2978	7
YDR170W-A	0	0.3823	0.3306	0.5098	0.5735	0.3153	0.3324	0.2379	0.0951	0.1799	0.0514	0.2431	0.2904	0.6246	0.5444	0.3085	0.3968	0.235	0.5567	1	0.5679	7
YIL108W	0.3837	0.2626	0.309	0.3885	0.3894	0.405	0.554	0.2142	0.29	0.2833	0.4961	0.5356	0.7082	0.9897	0.5965	0.4404	0.594	0.6067	0.4075	1	0.6185	7
YKU70	0.521	0.3251	0.3085	0.5636	0.5993	0.5377	1	0.1806	0.1778	0.3413	0.3647	0.4844	0.6544	0.6218	0.7941	0.9698	0.6247	0.6659	0.6815	0.6703	0.6519	7
YLR108C	0	0	0	0	0	0	0	0	0	0	0	0	0	0.1172	0.3793	0.6907	0.5496	0.7286	0.7306	0.361	1	7
YLR363W-A	0.0759	0.0506	0.4204	0.2647	0.6088	0.3201	0.7162	0.0225	0.1639	0.1521	0.2085	0.2927	0.6357	1	0.1495	0.5521	0.1865	0.3665	0.5083	0.7004	0.8593	7
YMR031C	0.7527	0.3526	0.3279	0.471	0.4761	0.4495	0.5349	0.312	0.3736	0.2529	0.4272	0.5864	0.4962	0.4928	0.4506	0.4413	0.3757	0.2872	0.3802	0.7305	1	7
YMR291W	0.4971	0.5568	0.5043	0.5459	0.4116	0.6146	0.4244	0.135	0.0916	0.097	0.0834	0.1201	0.1397	0.2104	0.6032	0.4969	0.4263	0.5536	0.5477	0.9813	1	7
