## Supplementary material for "Mec1-Independent Activation of the Rad53 Checkpoint Kinase Revealed by Quantitative Analysis of Protein Localization Dynamics": Table S4

### Sheet: Sheet1
Table S4. Identified Rad53 phosphorylated peptides from Rad53-FLAG affinity-purified protein from lysed mec1Δtel1Δ cells.
Residue	Probability	Detected Peptide
S175	1	K.IAS[167.00]PGLTSSTASSM[147.04]VANK.T
S175	1	K.IAS[167.00]PGLTSSTASSMVANK.T
S175	0.9984	K.IAS[167.00]PGLTSSTASSM[147.04]VANK.T
S175	0.997	K.IAS[167.00]PGLTSSTASSMVANK.T
S175	0.9921	K.IAS[167.00]PGLTSSTASSM[147.04]VANK.T
S358	0.9973	K.TFC[160.03]GT[181.01]LAYVAPEVIR.G
S373	0.9994	K.DTS[167.00]VSPDEYEER.N
S373	0.9991	K.DTS[167.00]VSPDEYEER.N
S373	0.9915	R.GKDTSVS[167.00]PDEYEER.N
S373	0.9829	R.GKDTS[167.00]VSPDEYEER.N
S373	0.9759	K.DTS[167.00]VSPDEYEER.N
S373	0.6141	R.GKDTS[167.00]VSPDEYEER.N
S375	0.9994	K.DTSVS[167.00]PDEYEER.N
S375	0.7173	R.GKDTSVS[167.00]PDEYEER.N
S480	0.999	K.M[147.04]SPLGSQSYGDFS[167.00]QISLSQSLSQQK.L
S483	0.9704	K.M[147.04]SPLGSQSYGDFSQIS[167.00]LSQSLSQQK.L
S547	0.8764	K.S[167.00]IEAETR.E
S746	0.9569	R.ANQPSASS[167.00]SSMSAK.K
S774	0.9997	K.KPPVSDTNNNGNNSVLNDLVES[167.00]PINANTGNILK.R
S774	0.9917	K.KPPVSDTNNNGNNSVLNDLVES[167.00]PINANTGNILKR.L
S774	0.99	K.KPPVSDTNNNGNNSVLNDLVES[167.00]PINANTGNILK.R
S774	0.601	K.KPPVSDTNNNGNNSVLNDLVES[167.00]PINANTGNILK.R
S776	0.9682	K.KPPVSDTNNNGNNS[167.00]VLNDLVESPINANTGNILK.R
S787	0.993	R.IHSVS[167.00]LSQSQIDPSKK.V
S787	0.9923	R.IHSVS[167.00]LSQSQIDPSK.K
S787	0.9873	R.IHS[167.00]VSLSQSQIDPSK.K
S789	1	R.IHS[167.00]VSLSQSQIDPSK.K
T372	0.7404	R.GKDT[181.01]SVSPDEYEER.N
