## Supplementary material for "Mec1-Independent Activation of the Rad53 Checkpoint Kinase Revealed by Quantitative Analysis of Protein Localization Dynamics": Table S6

### Sheet: Sheet1
Table S6. Detected changes in Rad53 phosphorylation sites as identified by SILAC mass spectrometry.
Protein	Phosphorylation Site	Phospho-Peptide	Median (RAD53-FLAG mec1Δsml1Δ/ RAD53-FLAG mec1Δsml1Δrtg3Δ; log2)	Standard Deviation	Spectral Counts
YPL153C	YPL153C_175	K.IASphosPGLTSSTASSMVANK.T	0.0795424	0.0335073	9
YPL153C	YPL153C_179 180 181 182_C	K.IASPGL(TSST)phosASSMVANK.T	0.0499476	NA	1
YPL153C	YPL153C_372 373_C	R.GKD(TS)phosVSPDEYEER.N	0.198958	1.49822	9
YPL153C	YPL153C_375	R.GKDTSVSphosPDEYEER.N	0.395449	2.22047	4
YPL153C	YPL153C_424 425_C	R.G(SY)phosHEGPLKDFR.L	1.80843	NA	1
YPL153C	YPL153C_469	K.MSphosPLGSQSYGDFSQISLSQSLSQQK.L	4.74135	NA	1
YPL153C	YPL153C_473	K.MSPLGSphosQSYGDFSQISLSQSLSQQK.L	1.84227	0.54402	3
YPL153C	YPL153C_475 476_C	K.MSPLGSQ(SY)phosGDFSQISLSQSLSQQK.L	0.916922	NA	1
YPL153C	YPL153C_480	K.MSPLGSQSYGDFSphosQISLSQSLSQQK.L	0.414593	0.158194	3
YPL153C	YPL153C_489	K.MSPLGSQSYGDFSQISLSQSLSphosQQK.L	0.864758	0.386456	3
YPL153C	YPL153C_542 543_C	K.IPAHAPIR(YT)phosQPK.S	0.542289	0.0075149	2
YPL153C	YPL153C_547	K.SphosIEAETR.E	0.361372	1.13002	5
YPL153C	YPL153C_560	K.LLHSphosNNTENVK.S	0.573835	0.342188	7
YPL153C	YPL153C_563	K.LLHSNNTphosENVK.S	0.586774	NA	1
YPL153C	YPL153C_743	R.ANQPSphosASSSSMSAK.K	1.09412	1.15215	3
YPL153C	YPL153C_745 746 747 748_C	R.ANQPSA(SSSS)phosMSAK.K	0.652247	0.0085724	3
YPL153C	YPL153C_750	R.ANQPSASSSSMSphosAK.K	0.550238	0.0074736	2
YPL153C	YPL153C_766	K.KPPVSDTNNNGNNSphosVLNDLVESPINANTGNILK.R	1.33247	0.383149	3
YPL153C	YPL153C_774	K.KPPVSDTNNNGNNSVLNDLVESphosPINANTGNILKR.L	1.85883	1.42638	10
YPL153C	YPL153C_789	K.RIHSphosVSLSQSQIDPSKK.V	-0.761165	0.535835	22
YPL153C	YPL153C_789 791	R.IHSphosVSphosLSQSQIDPSKK.V	-0.207119	2.14678	6
YPL153C	YPL153C_789 793	R.IHSphosVSLSphosQSQIDPSKK.V	-0.531282	NA	1
YPL153C	YPL153C_791	K.RIHSVSphosLSQSQIDPSKK.V	-0.124959	0.80519	8
YPL153C	YPL153C_793	R.IHSVSLSphosQSQIDPSKK.V	-0.32819	0.253818	5
YPL153C	YPL153C_795	R.IHSVSLSQSphosQIDPSK.K	-0.171822	0.947249	3
